# Functionally, structurally, and evolutionarily distinct set of genes linked to phenome wide variation in maize

**DOI:** 10.1101/534503

**Authors:** Zhikai Liang, Yumou Qiu, James C. Schnable

## Abstract

In many eukaryotic species the organismal functions of only a small fraction of annotated genes are supported by individual genetic characterization. The organismal functions of a somewhat larger, but still strict minority, of gene models are supported by quantitative genetic analyses (e.g. GWAS). However the organismal functions of the vast majority of gene models are not supported by any direct evidence. Genes characterized by direct investigation exhibit a set of molecular, structural, population genetic, and evolutionary features which distinguish these genes from other gene models. Weaker versions of the same signatures are present among genes identified through conventional quantitative genetics approaches. A new multi-trait multi-SNP association test, the Genome-Phenome Wide Association Study (GPWAS) combines data from large sets of traits and dense resequencing data to identify that set of genes significantly associated with phenotypic variation *per se*. Genes identified using GPWAS and data for 260 phenotypic traits scored across a maize (*Zea mays*) exhibit many of the same molecular, structural, population genetic, and evolutionary signals indicative of genes with functions characterized by direct genetic investigation. The strength of these signals is significantly higher for genes identified using GPWAS than genes identified through conventional GWAS. These results were consistent with a large subset of annotated gene models in maize play little or no role in determining organismal phenotypes. GPWAS and future similar analytical approaches that leverage data from multiple correlated and uncorrelated traits across the same population may provide a method to prioritize those genes most involved in regulation phenotypic variation across diverse species.
