## Supplemental Table 1 for "Functionally, structurally, and evolutionarily distinct set of genes linked to phenome wide variation in maize"

### Sheet: Supplementary_Table_1
Supplementary Table 1. The 260 phenotypes employed in this study with corresponding missing data rate, imputation accuracy and classified phenotype classes.
Ordering of Phenotypes in Figure1	PanZea Phenotype1	Environment Phenotype Collected	Missing Data Rate	Average Imputation Accuracy (R2)	Phenotype Class
Pan001	065_GerminationCount	2006 Summer_Champaign_IL	0	0.302989	Germination & Stand
Pan002	06A_GerminationCount	2006 Summer_Cayuga_NY	0	0.222379	Germination & Stand
Pan003	06CL1_GerminationCount	2006 Summer_Johnston_NC	0	0.356875	Germination & Stand
Pan004	06FL1_GerminationCount	2006 Winter_Miami-Dade_FL	0	0.0402463	Germination & Stand
Pan006	08A_GerminationCount	2008 Summer_Cayuga_NY	0.0108303	0.220651	Germination & Stand
Pan007	26M3_GerminationCount	2006 Summer_Boone_MO	0	0.167297	Germination & Stand
Pan008	06CL1_StandCount	2006 Summer_Johnston_NC	0	0.229027	Germination & Stand
Pan009	06PR_StandCount	2006 Winter_Ponce_PR	0.0108303	0.0648561	Germination & Stand
Pan010	07A_StandCount	2007 Summer_Cayuga_NY	0.0108303	0.109723	Germination & Stand
Pan011	07CL1_StandCount	2007 Summer_Johnston_NC	0	0.0790318	Germination & Stand
Pan014	065_DaystoSilk	2006 Summer_Champaign_IL	0.194946	0.919777	Flowering Time Related
Pan015	06A_DaystoSilk	2006 Summer_Cayuga_NY	0.306859	0.866367	Flowering Time Related
Pan016	06CL1_DaystoSilk	2006 Summer_Johnston_NC	0.00361011	0.968745	Flowering Time Related
Pan017	06PR_DaystoSilk	2006 Winter_Ponce_PR	0.0541516	0.996489	Flowering Time Related
Pan018	07A_DaystoSilk	2007 Summer_Cayuga_NY	0.0902527	0.941401	Flowering Time Related
Pan019	07CL1_DaystoSilk	2007 Summer_Johnston_NC	0.00361011	0.978833	Flowering Time Related
Pan020	07U_DaystoSilk	2007 Summer_Champaign_IL	0.166065	0.976701	Flowering Time Related
Pan021	08A_DaystoSilk	2008 Summer_Cayuga_NY	0.292419	0.863736	Flowering Time Related
Pan022	26M3_DaystoSilk	2006 Summer_Boone_MO	0.0866426	0.988369	Flowering Time Related
Pan024	065_DaysToTassel	2006 Summer_Champaign_IL	0.140794	0.954122	Flowering Time Related
Pan025	06A_DaysToTassel	2006 Summer_Cayuga_NY	0.212996	0.891687	Flowering Time Related
Pan026	06CL1_DaysToTassel	2006 Summer_Johnston_NC	0.00361011	0.991338	Flowering Time Related
Pan027	06PR_DaysToTassel	2006 Winter_Ponce_PR	0.111913	0.99688	Flowering Time Related
Pan028	07A_DaysToTassel	2007 Summer_Cayuga_NY	0.0397112	0.943774	Flowering Time Related
Pan029	07CL1_DaysToTassel	2007 Summer_Johnston_NC	0	0.990718	Flowering Time Related
Pan030	07U_DaysToTassel	2007 Summer_Champaign_IL	0.115523	0.985233	Flowering Time Related
Pan031	08A_DaysToTassel	2008 Summer_Cayuga_NY	0.274368	0.878204	Flowering Time Related
Pan032	26M3_DaysToTassel	2006 Summer_Boone_MO	0.0830325	0.992132	Flowering Time Related
Pan034	06A_GDDDaystoSilk	2006 Summer_Cayuga_NY	0.33213	0.947957	Flowering Time Related
Pan035	06CL1_GDDDaystoSilk	2006 Summer_Johnston_NC	0.0144404	0.979583	Flowering Time Related
Pan036	06FL1_GDDDaystoSilk	2006 Winter_Miami-Dade_FL	0.0649819	0.986009	Flowering Time Related
Pan037	06PR_GDDDaystoSilk	2006 Winter_Ponce_PR	0.0505415	0.994817	Flowering Time Related
Pan038	07A_GDDDaystoSilk	2007 Summer_Cayuga_NY	0.111913	0.98673	Flowering Time Related
Pan039	07CL1_GDDDaystoSilk	2007 Summer_Johnston_NC	0.00722022	0.994073	Flowering Time Related
Pan040	07FL1_GDDDaystoSilk	2007 Winter_Miami-Dade_FL	0.0938628	0.95858	Flowering Time Related
Pan041	07U_GDDDaystoSilk	2007 Summer_Champaign_IL	0.166065	0.989465	Flowering Time Related
Pan042	26M3_GDDDaystoSilk	2006 Summer_Boone_MO	0.115523	0.993244	Flowering Time Related
Pan044	065_GDDDaystoTassel	2006 Summer_Champaign_IL	0.144404	0.984672	Flowering Time Related
Pan045	06A_GDDDaystoTassel	2006 Summer_Cayuga_NY	0.259928	0.925365	Flowering Time Related
Pan046	06CL1_GDDDaystoTassel	2006 Summer_Johnston_NC	0.0144404	0.986176	Flowering Time Related
Pan047	06FL1_GDDDaystoTassel	2006 Winter_Miami-Dade_FL	0.0830325	0.978953	Flowering Time Related
Pan048	06PR_GDDDaystoTassel	2006 Winter_Ponce_PR	0.108303	0.996807	Flowering Time Related
Pan049	07A_GDDDaystoTassel	2007 Summer_Cayuga_NY	0.0577617	0.970907	Flowering Time Related
Pan050	07CL1_GDDDaystoTassel	2007 Summer_Johnston_NC	0.00361011	0.989688	Flowering Time Related
Pan051	07FL1_GDDDaystoTassel	2007 Winter_Miami-Dade_FL	0.0866426	0.964529	Flowering Time Related
Pan052	07U_GDDDaystoTassel	2007 Summer_Champaign_IL	0.119134	0.98821	Flowering Time Related
Pan053	26M3_GDDDaystoTassel	2006 Summer_Boone_MO	0.101083	0.993966	Flowering Time Related
Pan055	065_GDDAnthesis-SilkingInterval	2006 Summer_Champaign_IL	0.202166	0.192127	Flowering Time Related
Pan056	06A_GDDAnthesis-SilkingInterval	2006 Summer_Cayuga_NY	0.350181	0.263605	Flowering Time Related
Pan057	06CL1_GDDAnthesis-SilkingInterval	2006 Summer_Johnston_NC	0.0180505	0.606842	Flowering Time Related
Pan058	06FL1_GDDAnthesis-SilkingInterval	2006 Winter_Miami-Dade_FL	0.0830325	0.717334	Flowering Time Related
Pan059	06PR_GDDAnthesis-SilkingInterval	2006 Winter_Ponce_PR	0.119134	0.566417	Flowering Time Related
Pan060	07A_GDDAnthesis-SilkingInterval	2007 Summer_Cayuga_NY	0.111913	0.531046	Flowering Time Related
Pan061	07CL1_GDDAnthesis-SilkingInterval	2007 Summer_Johnston_NC	0.00722022	0.658132	Flowering Time Related
Pan062	07FL1_GDDAnthesis-SilkingInterval	2007 Winter_Miami-Dade_FL	0.119134	0.780651	Flowering Time Related
Pan063	07U_GDDAnthesis-SilkingInterval	2007 Summer_Champaign_IL	0.173285	0.207445	Flowering Time Related
Pan064	26M3_GDDAnthesis-SilkingInterval	2006 Summer_Boone_MO	0.129964	0.128202	Flowering Time Related
Pan066	065_TasselLength	2006 Summer_Champaign_IL	0.140794	0.791182	Tassel Architecture
Pan067	06A_TasselLength	2006 Summer_Cayuga_NY	0.0794224	0.81125	Tassel Architecture
Pan068	06CL1_TasselLength	2006 Summer_Johnston_NC	0.101083	0.80751	Tassel Architecture
Pan069	06FL1_TasselLength	2006 Winter_Miami-Dade_FL	0.220217	0.591076	Tassel Architecture
Pan070	06PR_TasselLength	2006 Winter_Ponce_PR	0.281588	0.756626	Tassel Architecture
Pan071	07A_TasselLength	2007 Summer_Cayuga_NY	0.0180505	0.669887	Tassel Architecture
Pan072	07U_TasselLength	2007 Summer_Champaign_IL	0.0613718	0.674919	Tassel Architecture
Pan073	26M3_TasselLength	2006 Summer_Boone_MO	0.133574	0.523626	Tassel Architecture
Pan074	065_MainSpikeLength	2006 Summer_Champaign_IL	0.140794	0.825574	Tassel Architecture
Pan075	06A_MainSpikeLength	2006 Summer_Cayuga_NY	0.0794224	0.842352	Tassel Architecture
Pan076	06CL1_MainSpikeLength	2006 Summer_Johnston_NC	0.108303	0.701958	Tassel Architecture
Pan077	06FL1_MainSpikeLength	2006 Winter_Miami-Dade_FL	0.220217	0.719811	Tassel Architecture
Pan078	06PR_MainSpikeLength	2006 Winter_Ponce_PR	0.281588	0.771469	Tassel Architecture
Pan079	07A_MainSpikeLength	2007 Summer_Cayuga_NY	0.0216606	0.747759	Tassel Architecture
Pan080	07U_MainSpikeLength	2007 Summer_Champaign_IL	0.0613718	0.549685	Tassel Architecture
Pan081	26M3_MainSpikeLength	2006 Summer_Boone_MO	0.133574	0.587589	Tassel Architecture
Pan082	065_TasselPrimaryBranches	2006 Summer_Champaign_IL	0.133574	0.58309	Tassel Architecture
Pan083	06A_TasselPrimaryBranches	2006 Summer_Cayuga_NY	0.0794224	0.708433	Tassel Architecture
Pan084	06CL1_TasselPrimaryBranches	2006 Summer_Johnston_NC	0.108303	0.740346	Tassel Architecture
Pan085	06FL1_TasselPrimaryBranches	2006 Winter_Miami-Dade_FL	0.187726	0.585128	Tassel Architecture
Pan086	06PR_TasselPrimaryBranches	2006 Winter_Ponce_PR	0.0794224	0.523721	Tassel Architecture
Pan087	07A_TasselPrimaryBranches	2007 Summer_Cayuga_NY	0.0252708	0.514914	Tassel Architecture
Pan088	07U_TasselPrimaryBranches	2007 Summer_Champaign_IL	0.0649819	0.58147	Tassel Architecture
Pan089	26M3_TasselPrimaryBranches	2006 Summer_Boone_MO	0.126354	0.336214	Tassel Architecture
Pan090	065_TasselBranchLength	2006 Summer_Champaign_IL	0.732852	0.589217	Tassel Architecture
Pan091	06A_TasselBranchLength	2006 Summer_Cayuga_NY	0.0902527	0.612134	Tassel Architecture
Pan092	06PR_TasselBranchLength	2006 Winter_Ponce_PR	0.487365	0.392034	Tassel Architecture
Pan093	07A_TasselBranchLength	2007 Summer_Cayuga_NY	0.032491	0.404725	Tassel Architecture
Pan094	065_Spikelets-MainSpike	2006 Summer_Champaign_IL	0.0685921	0.261304	Tassel Architecture
Pan095	07U_Spikelets-MainSpike	2007 Summer_Champaign_IL	0.0288809	0.0713755	Tassel Architecture
Pan096	065_Spikelets-PrimaryBranch	2006 Summer_Champaign_IL	0.0649819	0.118933	Tassel Architecture
Pan097	07U_Spikelets-PrimaryBranch	2007 Summer_Champaign_IL	0.0433213	0.073072	Tassel Architecture
Pan098	065_SecondaryBranchNumber	2006 Summer_Champaign_IL	0.729242	0.219262	Tassel Architecture
Pan099	06A_SecondaryBranchNumber	2006 Summer_Cayuga_NY	0.0902527	0.488243	Tassel Architecture
Pan100	06PR_SecondaryBranchNumber	2006 Winter_Ponce_PR	0.487365	0.439855	Tassel Architecture
Pan101	07A_SecondaryBranchNumber	2007 Summer_Cayuga_NY	0.0288809	0.310759	Tassel Architecture
Pan102	26M3_SecondaryBranchNumber	2006 Summer_Boone_MO	0.729242	0.596017	Tassel Architecture
Pan103	07A_TasselSterility	2007 Summer_Cayuga_NY	0.873646	0.349171	Tassel Architecture
Pan104	065_PlantHeight	2006 Summer_Champaign_IL	0.122744	0.754417	Plant Height & Ear Placement
Pan105	06A_PlantHeight	2006 Summer_Cayuga_NY	0.133574	0.665118	Plant Height & Ear Placement
Pan106	06CL1_PlantHeight	2006 Summer_Johnston_NC	0.0180505	0.850079	Plant Height & Ear Placement
Pan107	06FL1_PlantHeight	2006 Winter_Miami-Dade_FL	0.032491	0.552561	Plant Height & Ear Placement
Pan108	06PR_PlantHeight	2006 Winter_Ponce_PR	0.115523	0.724653	Plant Height & Ear Placement
Pan109	07A_PlantHeight	2007 Summer_Cayuga_NY	0.133574	0.403784	Plant Height & Ear Placement
Pan110	07CL1_PlantHeight	2007 Summer_Johnston_NC	0	0.644318	Plant Height & Ear Placement
Pan111	07FL1_PlantHeight	2007 Winter_Miami-Dade_FL	0.0361011	0.510745	Plant Height & Ear Placement
Pan112	07U_PlantHeight	2007 Summer_Champaign_IL	0.108303	0.649757	Plant Height & Ear Placement
Pan113	26M3_PlantHeight	2006 Summer_Boone_MO	0.0469314	0.548295	Plant Height & Ear Placement
Pan115	065_EarHeight	2006 Summer_Champaign_IL	0.126354	0.797689	Plant Height & Ear Placement
Pan116	06A_EarHeight	2006 Summer_Cayuga_NY	0.158845	0.716778	Plant Height & Ear Placement
Pan117	06CL1_EarHeight	2006 Summer_Johnston_NC	0.0180505	0.87249	Plant Height & Ear Placement
Pan118	06FL1_EarHeight	2006 Winter_Miami-Dade_FL	0.032491	0.536614	Plant Height & Ear Placement
Pan119	06PR_EarHeight	2006 Winter_Ponce_PR	0.119134	0.6054	Plant Height & Ear Placement
Pan120	07A_EarHeight	2007 Summer_Cayuga_NY	0.140794	0.67826	Plant Height & Ear Placement
Pan121	07CL1_EarHeight	2007 Summer_Johnston_NC	0.00361011	0.621346	Plant Height & Ear Placement
Pan122	07FL1_EarHeight	2007 Winter_Miami-Dade_FL	0.0649819	0.625009	Plant Height & Ear Placement
Pan123	07U_EarHeight	2007 Summer_Champaign_IL	0.115523	0.622475	Plant Height & Ear Placement
Pan124	26M3_EarHeight	2006 Summer_Boone_MO	0.0469314	0.426143	Plant Height & Ear Placement
Pan126	08A_NumberofLeaves	2008 Summer_Cayuga_NY	0.122744	0.0468115	Leaf Morphology
Pan127	065_LeafLength	2006 Summer_Champaign_IL	0.0685921	0.684153	Leaf Morphology
Pan128	06A_LeafLength	2006 Summer_Cayuga_NY	0.101083	0.625568	Leaf Morphology
Pan129	06CL1_LeafLength	2006 Summer_Johnston_NC	0.0361011	0.795451	Leaf Morphology
Pan130	06FL1_LeafLength	2006 Winter_Miami-Dade_FL	0.194946	0.457101	Leaf Morphology
Pan131	06PR_LeafLength	2006 Winter_Ponce_PR	0.0216606	0.423755	Leaf Morphology
Pan132	07A_LeafLength	2007 Summer_Cayuga_NY	0.0902527	0.648383	Leaf Morphology
Pan133	07CL1_LeafLength	2007 Summer_Johnston_NC	0.0397112	0.530644	Leaf Morphology
Pan134	07U_LeafLength	2007 Summer_Champaign_IL	0.115523	0.601992	Leaf Morphology
Pan135	26M3_LeafLength	2006 Summer_Boone_MO	0.0758123	0.477919	Leaf Morphology
Pan136	065_LeafWidth	2006 Summer_Champaign_IL	0.0685921	0.481634	Leaf Morphology
Pan137	06A_LeafWidth	2006 Summer_Cayuga_NY	0.101083	0.298189	Leaf Morphology
Pan138	06CL1_LeafWidth	2006 Summer_Johnston_NC	0.0361011	0.793568	Leaf Morphology
Pan139	06FL1_LeafWidth	2006 Winter_Miami-Dade_FL	0.119134	0.249183	Leaf Morphology
Pan140	06PR_LeafWidth	2006 Winter_Ponce_PR	0.0180505	0.369091	Leaf Morphology
Pan141	07A_LeafWidth	2007 Summer_Cayuga_NY	0.0902527	0.447014	Leaf Morphology
Pan142	07CL1_LeafWidth	2007 Summer_Johnston_NC	0.0361011	0.530533	Leaf Morphology
Pan143	07U_LeafWidth	2007 Summer_Champaign_IL	0.115523	0.545323	Leaf Morphology
Pan144	26M3_LeafWidth	2006 Summer_Boone_MO	0.0794224	0.240797	Leaf Morphology
Pan145	065_UpperLeafAngle	2006 Summer_Champaign_IL	0.119134	0.204448	Leaf Morphology
Pan146	06A_UpperLeafAngle	2006 Summer_Cayuga_NY	0.270758	0.300788	Leaf Morphology
Pan147	06CL1_UpperLeafAngle	2006 Summer_Johnston_NC	0.209386	0.619694	Leaf Morphology
Pan148	06FL1_UpperLeafAngle	2006 Winter_Miami-Dade_FL	0.032491	0.288252	Leaf Morphology
Pan149	06PR_UpperLeafAngle	2006 Winter_Ponce_PR	0.151625	0.272667	Leaf Morphology
Pan150	07A_UpperLeafAngle	2007 Summer_Cayuga_NY	0.303249	0.276795	Leaf Morphology
Pan151	07CL1_UpperLeafAngle	2007 Summer_Johnston_NC	0.126354	0.490223	Leaf Morphology
Pan152	07U_UpperLeafAngle	2007 Summer_Champaign_IL	0.375451	0.402819	Leaf Morphology
Pan153	26M3_UpperLeafAngle	2006 Summer_Boone_MO	0.397112	0.453388	Leaf Morphology
Pan155	06A_MiddleLeafAngle	2006 Summer_Cayuga_NY	0.245487	0.229757	Leaf Morphology
Pan156	06CL1_MiddleLeafAngle	2006 Summer_Johnston_NC	0.0722022	0.206855	Leaf Morphology
Pan158	07A_MiddleLeafAngle	2007 Summer_Cayuga_NY	0.140794	0.151464	Leaf Morphology
Pan161	06A_TilleringIndex	2006 Summer_Cayuga_NY	0.548736	0.138288	Others
Pan162	06CL1_TilleringIndex	2006 Summer_Johnston_NC	0	0.059899	Others
Pan163	07CL1_TilleringIndex	2007 Summer_Johnston_NC	0	0.0400526	Others
Pan164	08A_TilleringIndex	2008 Summer_Cayuga_NY	0.938628	NA	Others
Pan166	07A_UpperLeafAngle-BorderPlant	2007 Summer_Cayuga_NY	0.371841	0.331028	Others
Pan167	07A_LeafWidth-BorderPlant	2007 Summer_Cayuga_NY	0.288809	0.167227	Others
Pan168	07FL1_LeafSheathLength	2007 Winter_Miami-Dade_FL	0.0433213	0.0816255	Others
Pan169	07A_TilleringIndex-BorderPlant	2007 Summer_Cayuga_NY	0	0.406255	Others
Pan170	07A_Phylotaxy	2007 Summer_Cayuga_NY	0.65343	0.0999076	Others
Pan171	07A_NumberofTilleringPlants	2007 Summer_Cayuga_NY	0	0.355801	Others
Pan172	08A_NumberofTilleringPlants	2008 Summer_Cayuga_NY	0.938628	NA	Others
Pan177	07B_GS	2007 Greenhouse_Tompkins_NY	0.99278	NA	Nutrition and Disease
Pan178	07B_GLDH	2007 Greenhouse_Tompkins_NY	0.99278	NA	Nutrition and Disease
Pan179	07B_AlaAT	2007 Greenhouse_Tompkins_NY	0.99278	NA	Nutrition and Disease
Pan180	07B_AGPase	2007 Greenhouse_Tompkins_NY	0.99278	NA	Nutrition and Disease
Pan181	07B_ShikDH	2007 Greenhouse_Tompkins_NY	0.99278	NA	Nutrition and Disease
Pan182	06A_NIRStarch	2006 Summer_Cayuga_NY	0.552347	0.258302	Nutrition and Disease
Pan183	06CL1_NIRStarch	2006 Summer_Johnston_NC	0.151625	0.348578	Nutrition and Disease
Pan184	06FL1_NIRStarch	2006 Winter_Miami-Dade_FL	0.407942	0.329762	Nutrition and Disease
Pan185	06PR_NIRStarch	2006 Winter_Ponce_PR	0.465704	0.508203	Nutrition and Disease
Pan186	07A_NIRStarch	2007 Summer_Cayuga_NY	0.433213	0.49073	Nutrition and Disease
Pan187	26M3_NIRStarch	2006 Summer_Boone_MO	0.599278	0.272173	Nutrition and Disease
Pan189	06A_NIRProtein	2006 Summer_Cayuga_NY	0.552347	0.248766	Nutrition and Disease
Pan190	06CL1_NIRProtein	2006 Summer_Johnston_NC	0.151625	0.364683	Nutrition and Disease
Pan191	06FL1_NIRProtein	2006 Winter_Miami-Dade_FL	0.407942	0.311486	Nutrition and Disease
Pan192	06PR_NIRProtein	2006 Winter_Ponce_PR	0.465704	0.365571	Nutrition and Disease
Pan193	07A_NIRProtein	2007 Summer_Cayuga_NY	0.433213	0.293163	Nutrition and Disease
Pan194	26M3_NIRProtein	2006 Summer_Boone_MO	0.599278	0.325534	Nutrition and Disease
Pan195	06A_NIROil	2006 Summer_Cayuga_NY	0.552347	0.246275	Nutrition and Disease
Pan196	06CL1_NIROil	2006 Summer_Johnston_NC	0.151625	0.145426	Nutrition and Disease
Pan197	06FL1_NIROil	2006 Winter_Miami-Dade_FL	0.407942	0.105887	Nutrition and Disease
Pan198	06PR_NIROil	2006 Winter_Ponce_PR	0.465704	0.193306	Nutrition and Disease
Pan199	07A_NIROil	2007 Summer_Cayuga_NY	0.433213	0.216751	Nutrition and Disease
Pan200	26M3_NIROil	2006 Summer_Boone_MO	0.599278	0.304557	Nutrition and Disease
Pan201	06A_NorthernLeafBlight	2006 Summer_Cayuga_NY	0.0541516	0.353288	Nutrition and Disease
Pan205	06CL1_SouthernLeafBlight	2006 Summer_Johnston_NC	0.0108303	0.477318	Nutrition and Disease
Pan206	07CL1_SouthernLeafBlight	2007 Summer_Johnston_NC	0.0433213	0.527073	Nutrition and Disease
Pan207	07FL1_SouthernLeafBlight	2007 Winter_Miami-Dade_FL	0.0361011	0.269681	Nutrition and Disease
Pan208	065_CobDiameter	2006 Summer_Champaign_IL	0.451264	0.164588	Ear, Cob and Kernel
Pan209	06A_CobDiameter	2006 Summer_Cayuga_NY	0.469314	0.521143	Ear, Cob and Kernel
Pan210	06CL1_CobDiameter	2006 Summer_Johnston_NC	0.133574	0.610203	Ear, Cob and Kernel
Pan211	06FL1_CobDiameter	2006 Winter_Miami-Dade_FL	0.314079	0.713053	Ear, Cob and Kernel
Pan212	06PR_CobDiameter	2006 Winter_Ponce_PR	0.33213	0.523791	Ear, Cob and Kernel
Pan213	07A_CobDiameter	2007 Summer_Cayuga_NY	0.303249	0.434515	Ear, Cob and Kernel
Pan214	07CL1_CobDiameter	2007 Summer_Johnston_NC	0.0649819	0.668885	Ear, Cob and Kernel
Pan215	08A_CobDiameter	2008 Summer_Cayuga_NY	0.259928	0.359373	Ear, Cob and Kernel
Pan216	065_CobWeight	2006 Summer_Champaign_IL	0.447653	0.0747846	Ear, Cob and Kernel
Pan217	06A_CobWeight	2006 Summer_Cayuga_NY	0.465704	0.62065	Ear, Cob and Kernel
Pan218	06CL1_CobWeight	2006 Summer_Johnston_NC	0.140794	0.563861	Ear, Cob and Kernel
Pan219	06FL1_CobWeight	2006 Winter_Miami-Dade_FL	0.314079	0.649869	Ear, Cob and Kernel
Pan220	06PR_CobWeight	2006 Winter_Ponce_PR	0.33574	0.666164	Ear, Cob and Kernel
Pan221	07A_CobWeight	2007 Summer_Cayuga_NY	0.310469	0.669315	Ear, Cob and Kernel
Pan222	07CL1_CobWeight	2007 Summer_Johnston_NC	0.0613718	0.769021	Ear, Cob and Kernel
Pan223	08A_CobWeight	2008 Summer_Cayuga_NY	0.263538	0.565322	Ear, Cob and Kernel
Pan224	065_EarDiameter	2006 Summer_Champaign_IL	0.440433	0.475885	Ear, Cob and Kernel
Pan225	06A_EarDiameter	2006 Summer_Cayuga_NY	0.429603	0.45809	Ear, Cob and Kernel
Pan226	06CL1_EarDiameter	2006 Summer_Johnston_NC	0.422383	0.652942	Ear, Cob and Kernel
Pan227	06FL1_EarDiameter	2006 Winter_Miami-Dade_FL	0.34296	0.755709	Ear, Cob and Kernel
Pan228	06PR_EarDiameter	2006 Winter_Ponce_PR	0.350181	0.545325	Ear, Cob and Kernel
Pan229	07A_EarDiameter	2007 Summer_Cayuga_NY	0.310469	0.510712	Ear, Cob and Kernel
Pan230	07CL1_EarDiameter	2007 Summer_Johnston_NC	0.104693	0.683212	Ear, Cob and Kernel
Pan231	08A_EarDiameter	2008 Summer_Cayuga_NY	0.259928	0.485059	Ear, Cob and Kernel
Pan232	065_EarLength	2006 Summer_Champaign_IL	0.444043	0.368738	Ear, Cob and Kernel
Pan233	06A_EarLength	2006 Summer_Cayuga_NY	0.433213	0.424772	Ear, Cob and Kernel
Pan234	06CL1_EarLength	2006 Summer_Johnston_NC	0.126354	0.48935	Ear, Cob and Kernel
Pan235	06FL1_EarLength	2006 Winter_Miami-Dade_FL	0.314079	0.788273	Ear, Cob and Kernel
Pan236	06PR_EarLength	2006 Winter_Ponce_PR	0.310469	0.692923	Ear, Cob and Kernel
Pan237	07A_EarLength	2007 Summer_Cayuga_NY	0.296029	0.576632	Ear, Cob and Kernel
Pan238	07CL1_EarLength	2007 Summer_Johnston_NC	0.0613718	0.717436	Ear, Cob and Kernel
Pan239	08A_EarLength	2008 Summer_Cayuga_NY	0.259928	0.762895	Ear, Cob and Kernel
Pan240	065_SeedSetLength	2006 Summer_Champaign_IL	0.440433	0.445755	Ear, Cob and Kernel
Pan241	06A_SeedSetLength	2006 Summer_Cayuga_NY	0.574007	0.700082	Ear, Cob and Kernel
Pan242	06FL1_SeedSetLength	2006 Winter_Miami-Dade_FL	0.375451	0.812397	Ear, Cob and Kernel
Pan243	06PR_SeedSetLength	2006 Winter_Ponce_PR	0.32491	0.734951	Ear, Cob and Kernel
Pan244	07A_SeedSetLength	2007 Summer_Cayuga_NY	0.314079	0.722363	Ear, Cob and Kernel
Pan245	07CL1_SeedSetLength	2007 Summer_Johnston_NC	0.176895	0.773976	Ear, Cob and Kernel
Pan246	08A_SeedSetLength	2008 Summer_Cayuga_NY	0.259928	0.691847	Ear, Cob and Kernel
Pan247	065_EarRowNumber	2006 Summer_Champaign_IL	0.429603	0.355938	Ear, Cob and Kernel
Pan248	06A_EarRowNumber	2006 Summer_Cayuga_NY	0.545126	0.438316	Ear, Cob and Kernel
Pan249	06CL1_EarRowNumber	2006 Summer_Johnston_NC	0.407942	0.614819	Ear, Cob and Kernel
Pan250	06FL1_EarRowNumber	2006 Winter_Miami-Dade_FL	0.3213	0.347592	Ear, Cob and Kernel
Pan251	06PR_EarRowNumber	2006 Winter_Ponce_PR	0.368231	0.311081	Ear, Cob and Kernel
Pan252	07A_EarRowNumber	2007 Summer_Cayuga_NY	0.31769	0.356388	Ear, Cob and Kernel
Pan253	07CL1_EarRowNumber	2007 Summer_Johnston_NC	0.119134	0.459265	Ear, Cob and Kernel
Pan254	08A_EarRowNumber	2008 Summer_Cayuga_NY	0.296029	0.484551	Ear, Cob and Kernel
Pan255	065_TotalKernelVolume	2006 Summer_Champaign_IL	0.436823	0.62916	Ear, Cob and Kernel
Pan256	06A_TotalKernelVolume	2006 Summer_Cayuga_NY	0.516245	0.668809	Ear, Cob and Kernel
Pan257	06CL1_TotalKernelVolume	2006 Summer_Johnston_NC	0.555957	0.853058	Ear, Cob and Kernel
Pan258	06FL1_TotalKernelVolume	2006 Winter_Miami-Dade_FL	0.418773	0.769084	Ear, Cob and Kernel
Pan259	06PR_TotalKernelVolume	2006 Winter_Ponce_PR	0.350181	0.218862	Ear, Cob and Kernel
Pan260	065_KernelFillPercentage	2006 Summer_Champaign_IL	0.758123	0.43294	Ear, Cob and Kernel
Pan261	065_EarWeight	2006 Summer_Champaign_IL	0.462094	0.746355	Ear, Cob and Kernel
Pan262	06A_EarWeight	2006 Summer_Cayuga_NY	0.545126	0.784092	Ear, Cob and Kernel
Pan263	06CL1_EarWeight	2006 Summer_Johnston_NC	0.559567	0.864982	Ear, Cob and Kernel
Pan264	06FL1_EarWeight	2006 Winter_Miami-Dade_FL	0.418773	0.884418	Ear, Cob and Kernel
Pan265	06PR_EarWeight	2006 Winter_Ponce_PR	0.350181	0.763166	Ear, Cob and Kernel
Pan266	07A_EarWeight	2007 Summer_Cayuga_NY	0.350181	0.618455	Ear, Cob and Kernel
Pan267	07CL1_EarWeight	2007 Summer_Johnston_NC	0.180505	0.860907	Ear, Cob and Kernel
Pan268	08A_EarWeight	2008 Summer_Cayuga_NY	0.267148	0.781579	Ear, Cob and Kernel
Pan269	065_EarRankNumber	2006 Summer_Champaign_IL	0.429603	0.262465	Ear, Cob and Kernel
Pan270	06A_EarRankNumber	2006 Summer_Cayuga_NY	0.646209	0.58022	Ear, Cob and Kernel
Pan271	06CL1_EarRankNumber	2006 Summer_Johnston_NC	0.494585	0.604102	Ear, Cob and Kernel
Pan272	06FL1_EarRankNumber	2006 Winter_Miami-Dade_FL	0.389892	0.741074	Ear, Cob and Kernel
Pan273	06PR_EarRankNumber	2006 Winter_Ponce_PR	0.382671	0.534681	Ear, Cob and Kernel
Pan274	07CL1_EarRankNumber	2007 Summer_Johnston_NC	0.180505	0.626989	Ear, Cob and Kernel
Pan276	06A_20KernelWeight	2006 Summer_Cayuga_NY	0.501805	0.490058	Ear, Cob and Kernel
Pan277	06CL1_20KernelWeight	2006 Summer_Johnston_NC	0.494585	0.396058	Ear, Cob and Kernel
Pan278	06FL1_20KernelWeight	2006 Winter_Miami-Dade_FL	0.411552	0.552986	Ear, Cob and Kernel
Pan279	06PR_20KernelWeight	2006 Winter_Ponce_PR	0.34296	0.192842	Ear, Cob and Kernel
Pan280	07A_20KernelWeight	2007 Summer_Cayuga_NY	0.34296	0.342627	Ear, Cob and Kernel
Pan281	07CL1_20KernelWeight	2007 Summer_Johnston_NC	0.180505	0.646539	Ear, Cob and Kernel
Pan282	08A_20KernelWeight	2008 Summer_Cayuga_NY	0.267148	0.47434	Ear, Cob and Kernel
Pan283	06A_RowQuality	2006 Summer_Cayuga_NY	0.0469314	0.0850922	Ear, Cob and Kernel
Pan284	07FL1_RowQuality	2007 Winter_Miami-Dade_FL	0.00361011	0.0723075	Ear, Cob and Kernel
Note:
1. Detailed description of phenotypes could be found in PanZea website. Under the directory PanZea -> Data -> Phenotype -> Maize 282 association panel phenotypes -> traitMatrix_maize282NAM_v15-130212.txt or download the file under this hyperlink: http://de.iplantcollaborative.org/dl/d/A8E0DB17-879D-486B-8975-5D5FD0986656/traitMatrix_maize282NAM_v15-130212.txt
