## Supplemental Table 2 for "Functionally, structurally, and evolutionarily distinct set of genes linked to phenome wide variation in maize"

### Sheet: Supplementary_Table_2
Supplementary Table 2: Expression characteristics, protein abundance and NAM gene validation among gene populations
	Total Gene Models	Expressed Gene Models (Average FPKM > 1)	Expressed Genes (FPKM > 5 in at least one sample)	Average (Median) number of samples in which each gene is FPKM > 1	RefGen V4: RefGen V2 1:1 Gene Models	Overlap with Gene Models Identified in NAM	Proportion of genes identified in NAM	Overlap with Gene Models Identified in NAM (minor allele presented in >= 3 parents)	Proportion of genes identified in NAM (minor allele presented in >= 3 parents)	Genes with Observed Protein	Overlap with Classical Mutants
Total Genes	45045	22,463 (49.9%)	22,362 (49.6%)	38 (19)	29372	4,227 (14.4%)	1	3,621 (12.3%)	1	14,856 (50.6%)	99 (0.2%)
GLM GWAS	2000	1,393 (69.7%)	1,372 (68.6%)	54 (70)	1710	301 (17.6%)	0.071	269 (15.7%)	0.074	1,068 (62.5%)	5 (0.3%)
MLM GWAS	331	227 (68.6%)	221 (66.8%)	54 (73)	274	45 (16.4%)	0.011	41 (15.0%)	0.011	174 (63.5%)	1 (0.3%)
FarmCPU GWAS	880	620 (70.5%)	616 (70.0%)	54 (67)	782	149 (19.0%)	0.035	132 (16.9%)	0.036	473 (60.5%)	1 (0.1%)
GPWAS	1776	1,309 (73.7%)	1,312 (73.9%)	56 (69)	1612	381 (23.6%)	0.09	336 (20.8%)	0.093	977 (60.6%)	9 (0.5%)
Classical Mutants	99	75 (75.8%)	76 (76.77%)	56 (66)	99	18 (18.2%)	0.004	16 (16.2%)	0.0044	63 (63.6%)	99 (100%)
