## Supplemental Table 6 for "Functionally, structurally, and evolutionarily distinct set of genes linked to phenome wide variation in maize"

### Sheet: Supplementary_Table_6
Supplemental Table 6: Statistics of GO terms assigned to each gene population
	Mean (GO terms)	Median (GO terms)	Mean (GO terms plus parents)2	Median (GO terms plus parents)	Genes with 0 GO terms (Percent)	Mean (Gene per GO)3	Median (Gene per GO)3
Background1	9.8	9	61.5	55	0.143	1987.9	615
Unique GLM genes relative to GPWAS	13.2	11	82.5	69	0.007	1896.8	514
Unique GPWAS genes relative to GLM GWAS	12	10	78.1	66	0.025	1866.4	430
Unique FarmCPU genes relative to GPWAS	13.1	11	82.2	69.5	0.006	1874.9	473
Unique GPWAS genes relative to FarmCPU	12.6	11	80.5	69	0.027	1867.4	430
Classical mutants	15.2	14	98.2	88	0	1365.1	305
Note: 1. The total genes are represented by total AGPv4.39 maize annotated genes;
2. This analysis considers not only GO terms directly assigned to a gene in an annotation file, but also the less specific parental GO terms that each GO term implies. For example, every gene with the GO term GO:0003677 (DNA binding) is implicitly also annotated with GO:0003676 (nucleic acid binding) and GO:0005488 (binding)
3. For this analysis only GO terms directly assigned to a gene in the annotation file were considered. Each assigned GO term also implies that the chain of parental GO terms it belongs to (back to either Biological Process, Molecular Function, or Cellular Compartment) are also assigned to that gene. However for each directly assigned GO term, every implied parental GO term will be either assigned…
