## Supplemental Table 7 for "Functionally, structurally, and evolutionarily distinct set of genes linked to phenome wide variation in maize"

### Sheet: Supplementary_Table_7
Supplementary Table 7: Gene length and SNP density in each gene population
	Gene Length (Mean; bp)	Gene Length (Median; bp)	SNP/gene (Mean)	SNP/gene (Median)	SNP/gene/kb (Mean)	SNP/gene/kb (Median)
Total Genes	3674	2070	17.4	12	7.1	4.9
GLM GWAS	6309	3888	30	22	8.2	6.5
MLM GWAS	10050	5238	32.7	27	7.5	5
FarmCPU GWAS	5951	3774	32.2	26	9.3	8.3
GPWAS	5243	3946	47.3	43	12.3	12.1
Classical Mutants	4507	3621	24.3	21	6.9	5.1
