## Supplemental Table 8 for "Functionally, structurally, and evolutionarily distinct set of genes linked to phenome wide variation in maize"

### Sheet: Supplementary_Table_8
Supplementary Table 8: Correlation between significant level and SNP number per gene of genes generated from permuted and real data in GPWAS and GLM GWAS.
	Observed Values (r)1	Permutated Values (median r value / standard deviation)2
GWAS	0.566	0.626 (0.006)
GPWAS	0.625	0.151 (0.028)
Note: 1. p value of genes identified by GLM GWAS and GPWAS was transformed using -log10() function and spearman correlation was employed; 2. Based on total 20 permutations.
