## Supplemental Table 9 for "Functionally, structurally, and evolutionarily distinct set of genes linked to phenome wide variation in maize"

### Sheet: Supplementary_Table_9
Supplemental Table 9: Conservation features for unique gene sets between each of GWAS models (GLM GWAS, MLM GWAS and FarmCPU GWAS) and GPWAS.
	PAV (Percent)a	Syntenic Conservatione (Percent)	Ka/Ks (Median; Mean)	Expressed Gene Models (Average FPKM > 1) (Percent)
All Geneso	11,971/39,005 (30.7%)	27,735/45,578 (60.9%)	0.200; 0.246	22,463/45,045 (49.9%)
Unique GLM GWAS (relative to GPWAS)	165/1,591 (10.4%)b1,b2	1,322/1,630 (81.1%)f1,f2	0.210; 0.251i1,i2	1,115/1,630 (68.4%)l1,l2
Unique GPWAS (relative to GLM GWAS)	98/1,397 (7.0%)b3	1,292/1,406 (91.9%)f3	0.169; 0.208i3	1,031/1,406 (73.3%)l3
Unique FarmCPU GWAS (relative to GPWAS)	52/624 (8.3%)c1,c2	601/706 (85.1%)g1,g2	0.202; 0.254j1,j2,j3	490/706 (69.4%)m1,m2
Unique GPWAS (relative to FarmCPU GWAS)	100/1,456 (6.9%)c3	1,471/1,602 (91.8%)g3	0.169; 0.210j4	1,179/1,406 (83.9%)m3
Unique MLM GWAS (relative to GPWAS)	44/267 (16.5%)d1,d2	206/277 (74.4%)h1,h2	0.233; 0.261k1,k2,k3	183/331 (55.3%)n1,n2,n3
Unique GPWAS (relative to MLM GWAS)	122/1,711 (7.1%)d3	1,581/1,722 (91.8%)h3	0.168; 0.208k4	1,265/1,722 (73.5%)n4
Classical mutants	4/98 (4.1%)	93/99 (93.9%)	0.144; 0.177	75/99 (75.8%)
Note: a: Genes not included in Brohammer AB et al. (2018) were exclued from this analysis;
b1: Unique GLM GWAS vs. Unique GPWAS (relative to GLM) p value = 1.55e-3, chi-square test;
b2: Unique GLM GWAS vs. classical mutants p value = 0.06, chi-square test;
b3: Unique GPWAS (relative to GLM) vs. classical mutants p value = 0.36, chi-square test;
c1: Unique FarmCPU GWAS vs. Unique GPWAS (relative to FarmCPU) p value = 0.28, chi-square test;
c2: Unique FarmCPU GWAS vs.Classical mutants p value = 0.21, chi-square test;
c3: Unique GPWAS (relative to FarmCPU GWAS) vs. classical mutants p value = 0.39, chi-square test;
d1: Unique MLM GWAS vs Unique GPWAS (relative to MLM GWAS) p = 5.57e-7, chi-square test
d2: Unique MLM GWAS vs Classical mutants p=3.38e-3, chi-square test
d3: Unique GPWAS (relative to MLM GWAS) vs. classical mutants p value = 0.34, chi-square test;
e: The syntenic conservation is defined as orthologs in maize relative to sorghum based on a previous publication Zhang Y et al. (2017);
f1: Unique GLM GWAS vs. Unique GPWAS (relative to GLM) p value < 2.2e-16, chi-square test;
f2: Unique GLM GWAS vs. Classical mutants p value = 2.01e-3, chi-square test;
f3: Unique GPWAS (relative to GLM) vs. Classical mutants p value = 0.59, chi-square test;
g1: Unique FarmCPU GWAS vs. Unique GPWAS (relative to FarmCPU) p value = 1.46e-6; chi-square test;
g2: Unique FarmCPU GWAS vs. Classical mutants p value = 0.03; chi-square test;
g3: Unique GPWAS (relative to FarmCPU) vs. Classical mutants p value = 0.57; chi-square test;
h1: Unique MLM GWAS vs Unique GPWAS (relative to MLM GWAS) p < 2.2e-16, chi-square test;
h2: Unique MLM GWAS vs Classical muants p = 6.42e-5, chi-square test;
h3: Unique GPWAS (relative to MLM GWAS) vs Classical mutants p = 0.57, chi-square test;
i1: Unique GLM GWAS vs Unique GPWAS (relative to GLM GWAS) p value=1.09e-9, Mann-Whitney U test;
i2: Unique GLM GWAS vs Classical mutants p value=4.60e-5, Mann-Whitney U test;
i3: Unique GPWAS (relative to GLM GWAS) vs Classical mutants p value=0.03, Mann-Whitney U test;
j1: Unique FarmCPU GWAS vs Unique GPWAS (relative to FarmCPU GWAS) p value=4.24e-5, Mann-Whitney U test;
j2: Unique FarmCPU GWAS vs All genes p=0.44, Mann-Whitney U test;
j3: Unique FarmCPU GWAS vs Classical mutants p=2.40e-4, Mann-Whitney U test;
j4: Unique GPWAS (relative to FarmCPU GWAS) vs Classical mutants p = 0.02, Mann-Whitney U test;
k1: Unique MLM GWAS vs Unique GPWAS (relative to MLM GWAS) p value=8.24e-5, Mann-Whitney U test;
k2: Unique MLM GWAS vs All genes is not significant, Mann-Whitney U test;
k3: Unique MLM GWAS vs Classical mutants p value=1.62e-4, Mann-Whitney U test;
k4: Unique GPWAS (relative to MLM GWAS) vs Classical mutants p value = 0.03, Mann-Whitney U test;
l1: Unique GLM GWAS vs. Unique GPWAS (relative to GLM) p value=3.3e-3, chi-square test;
l2: Unique GLM GWAS vs. Classical mutants p value=0.16, chi-square test;
l3: Unique GPWAS (relative to GLM) vs. Classical mutants p value=0.68, chi-square test;
m1: Unique FarmCPU GWAS vs. Unique GPWAS (relative to FarmCPU GWAS) p value = 2.2e-14, chi-square test;
m2: Unique FarmCPU GWAS vs. Classical mutants p value = 0.24, chi-square test;
m3: Unique GPWAS (relative to FarmCPU GWAS) vs. Classical mutants p value = 0.05, chi-square test;
n1: Unique MLM GWAS vs. Unique GPWAS (relative to MLM GWAS) p value = 4.8e-11, chi-square test
n2: Unique MLM GWAS vs. All genes p = 0.06, chi-square test
n3: Unique MLM GWAS vs. Classical mutants p = 4.14e-4, chi-square test
n4: Unique GPWAS (relative to MLM GWAS) vs. Classical mutants p = 0.70, chi-square test
o: All genes (Background) are significantly different from all other genes populations in four investigated features, unless it is specified as insignificant.
